# A scalable *in vitro* cell competition model identifies preleukemic super competitor clones

**DOI:** 10.64898/2026.10.21.760611

**Authors:** Lilia Cabrera-Cosme, Juan A. Rubio-Lara, Ellie Bennett, Joanna Miłek, Chloë Baldreki, Adam Dowle, M.S. Vijayabaskar, Sophie J. Davies, Ewan Taylor-Smith, Fiona M. Bain, Sandy MacDonald, Sally James, Karen Hogg, Maria Jassinskaja, Berthold Gottgens, Nicola K. Wilson, David G. Kent

## Abstract

Preleukemic and leukemic conditions are frequently characterized by the acquisition of recurrent genetic mutations in hematopoietic stem cells (HSCs). One of the most frequently mutated genes in both clonal hematopoiesis and myeloid malignancies is the ten-eleven translocation 2 (TET2) gene, which encodes an epigenetic enzyme with a critical role in the regulation of gene transcription. While substantial work has shown that TET2 loss-of-function mutations lead to a clonal advantage, the underpinning cellular mechanism remains unclear, especially with respect to the early interactions with other cells. To study these early cell interactions of mutant and non-mutant cells, we developed an *in vitro* clonal competition platform where single-cell derived cultures are split into subclonal fractions which can be simultaneously cross-competed against multiple different clones of an opposing genotype. We identify a novel preleukemic cell phenotype that parallels the developmental biology phenomenon of super-competition, whereby ∼10% of TET2-mutant clones actively and selectively suppress wild type (WT) cell expansion and, in some cases, completely eliminate WT clones. Molecular profiling and functional assays point to RAC1-GEF signalling inhibition as a specific WT cell vulnerability that is promoted, and tolerated, by neighbouring TET2-mutated clones. In addition to pinpointing selective drivers of non-mutant cell suppression, this clonal competition platform offers a broadly applicable new approach to study cell competition dynamics at an unprecedented scale.

*Key points:*

- Split clonal culture system allows for the modelling of clonal competition *in vitro* between a single clone against multiple clones of an opposing genotype
- A subset of TET2-mutant HSCs are “super competitors”, actively suppressing wild-type cells.
- TET2-super competitors increase phenotypic HSCs and tolerate Rac1-GEF signalling disruption.
