## Supplementary material for "A scalable *in vitro* cell competition model identifies preleukemic super competitor clones": Table S2

### Sheet: DGE_wt_vs_tet2-super
competitor_type	gene_symbol	gene_name	log2FoldChange	pvalue	padj
TET2-super	ENSMUSG00000060096	Amd-ps3	4.93634	1.73277e-66	3.44441e-62
TET2-super	ENSMUSG00000063458	Lrmda	3.30163	4.79079e-50	3.17438e-46
TET2-super	ENSMUSG00000026458	Ppfia4	2.82487	1.34181e-10	1.66703e-07
TET2-super	ENSMUSG00000037989	Wnk2	4.01509	2.43972e-10	2.85275e-07
TET2-super	ENSMUSG00000004359	Spic	3.7931	1.70988e-08	1.13297e-05
TET2-super	ENSMUSG00000073940	Hbb-bt	2.62056	2.95352e-08	1.83469e-05
TET2-super	ENSMUSG00000027611	Procr	1.58115	2.35603e-07	0.000102749
TET2-super	ENSMUSG00000029330	Cds1	1.34173	2.43996e-07	0.000102749
TET2-super	ENSMUSG00000106858	Gm43844	1.66381	4.46212e-07	0.000166522
TET2-super	ENSMUSG00000037418	Best1	3.28609	5.25743e-07	0.000190013
TET2-super	ENSMUSG00000042066	Tmcc2	1.25748	1.22847e-06	0.000381348
TET2-super	ENSMUSG00000121226	ENSMUSG00000121226	1.72819	2.59099e-06	0.000686715
TET2-super	ENSMUSG00000083878	Gm12034	1.48632	3.75557e-06	0.000899436
TET2-super	ENSMUSG00000022865	Cxadr	1.11344	4.64716e-06	0.00108413
TET2-super	ENSMUSG00000017390	Aldoc	1.14519	5.21065e-06	0.00115086
TET2-super	ENSMUSG00000071847	Apcdd1	1.64621	6.03277e-06	0.00130347
TET2-super	ENSMUSG00000021306	Gpr137b	1.67653	6.36663e-06	0.00134634
TET2-super	ENSMUSG00000051343	Rab11fip5	1.13534	6.50603e-06	0.00135057
TET2-super	ENSMUSG00000081723	Gm15931	2.70648	6.61502e-06	0.0013556
TET2-super	ENSMUSG00000038523	1700003F12Rik	2.21559	9.03681e-06	0.00174402
TET2-super	ENSMUSG00000041782	Lad1	3.17265	1.10035e-05	0.00202525
TET2-super	ENSMUSG00000052485	Tmem171	1.95398	1.26892e-05	0.00227239
TET2-super	ENSMUSG00000096001	2610528A11Rik	2.61326	1.34385e-05	0.00238509
TET2-super	ENSMUSG00000102732	Gm37342	1.59358	1.4873e-05	0.00254867
TET2-super	ENSMUSG00000090894	Or5v1	3.12469	1.5354e-05	0.00260104
TET2-super	ENSMUSG00000022816	Fstl1	1.89668	1.55712e-05	0.00260104
TET2-super	ENSMUSG00000021624	Cd180	1.21879	1.61197e-05	0.00267022
TET2-super	ENSMUSG00000001630	Stk38l	1.19992	2.04321e-05	0.00323134
TET2-super	ENSMUSG00000041633	Kctd12b	1.1679	2.49246e-05	0.00375342
TET2-super	ENSMUSG00000037868	Egr2	1.89982	2.73079e-05	0.0040814
TET2-super	ENSMUSG00000026411	Tmem9	1.05855	3.31793e-05	0.00474488
TET2-super	ENSMUSG00000049191	Rtl5	1.23429	3.96786e-05	0.00540227
TET2-super	ENSMUSG00000097305	Gm17276	2.23981	4.04676e-05	0.00547221
TET2-super	ENSMUSG00000097833	Gm5976	1.02882	4.30775e-05	0.00574695
TET2-super	ENSMUSG00000120034	ENSMUSG00000120034	1.59422	4.44557e-05	0.00581376
TET2-super	ENSMUSG00000054072	Iigp1	2.95478	5.43344e-05	0.0065828
TET2-super	ENSMUSG00000073555	Gm4951	3.01319	5.72528e-05	0.00677424
TET2-super	ENSMUSG00000117575	Gm36486	1.69115	6.15177e-05	0.0072133
TET2-super	ENSMUSG00000120851	ENSMUSG00000120851	2.33082	6.42908e-05	0.0072166
TET2-super	ENSMUSG00000003882	Il7r	1.22419	6.61288e-05	0.00730282
TET2-super	ENSMUSG00000027398	Il1b	2.18219	7.85101e-05	0.00821381
TET2-super	ENSMUSG00000018417	Myo1b	1.08954	9.0472e-05	0.00912894
TET2-super	ENSMUSG00000026255	Efhd1	1.55582	9.61734e-05	0.00960671
TET2-super	ENSMUSG00000028300	C9orf72	1.0155	9.98687e-05	0.00975589
TET2-super	ENSMUSG00000071551	Akr1c19	2.13947	0.000105224	0.00986622
TET2-super	ENSMUSG00000038668	Lpar1	1.28509	0.000106583	0.00994677
TET2-super	ENSMUSG00000079227	Ccr5	1.98014	0.000108941	0.0101193
TET2-super	ENSMUSG00000060550	H2-Q7	1.14581	0.000122671	0.0110839
TET2-super	ENSMUSG00000037849	Ifi206	2.42189	0.000126746	0.0114002
TET2-super	ENSMUSG00000009092	Derl3	1.45302	0.000130771	0.0116568
TET2-super	ENSMUSG00000080316	Spaca6	1.12763	0.000130431	0.0116568
TET2-super	ENSMUSG00000101133	Gm29050	1.40932	0.000135345	0.0119573
TET2-super	ENSMUSG00000090675	Or5v1b	1.65827	0.000141369	0.0123252
TET2-super	ENSMUSG00000029762	Akr1b8	2.09154	0.000147688	0.012675
TET2-super	ENSMUSG00000106219	5830416I19Rik	1.89975	0.000151887	0.0127983
TET2-super	ENSMUSG00000087475	4933406I18Rik	1.61176	0.000156005	0.0130297
TET2-super	ENSMUSG00000030789	Itgax	1.12065	0.000159232	0.0132435
TET2-super	ENSMUSG00000026418	Tnni1	2.89527	0.000162448	0.0133989
TET2-super	ENSMUSG00000000386	Mx1	1.90583	0.000163835	0.0134021
TET2-super	ENSMUSG00000049723	Mmp12	1.89016	0.000168893	0.0136898
TET2-super	ENSMUSG00000041020	Map7d2	1.49319	0.000174445	0.0139261
TET2-super	ENSMUSG00000079593	4933416I08Rik	1.78063	0.000183183	0.0143359
TET2-super	ENSMUSG00000050578	Mmp13	2.31163	0.000197673	0.0151129
TET2-super	ENSMUSG00000047205	Dusp18	1.14858	0.000203506	0.0153813
TET2-super	ENSMUSG00000033740	St18	1.02092	0.000208155	0.0154822
TET2-super	ENSMUSG00000051246	Msantd1	1.77338	0.000218951	0.0159201
TET2-super	ENSMUSG00000064936	Gm23722	1.29673	0.000218935	0.0159201
TET2-super	ENSMUSG00000021803	Cdhr1	2.42105	0.000221804	0.0159747
TET2-super	ENSMUSG00000060224	Pyroxd2	2.24304	0.000231745	0.0164522
TET2-super	ENSMUSG00000102895	5830415G21Rik	1.84241	0.0002312	0.0164522
TET2-super	ENSMUSG00000052821	Cysltr1	1.37458	0.000234549	0.0165921
TET2-super	ENSMUSG00000004540	Psg17	1.83878	0.000248703	0.0171559
TET2-super	ENSMUSG00000016356	Col20a1	1.63912	0.000249424	0.0171559
TET2-super	ENSMUSG00000051851	Rtl8c	1.5798	0.000262088	0.0176603
TET2-super	ENSMUSG00000005237	Dnah2	1.87335	0.00030821	0.0200489
TET2-super	ENSMUSG00000049985	Ankrd55	1.97048	0.000310966	0.0200694
TET2-super	ENSMUSG00000023349	Clec4n	1.72871	0.00031561	0.0203032
TET2-super	ENSMUSG00000079293	Clec7a	1.57427	0.000328816	0.0208824
TET2-super	ENSMUSG00000037224	Zfyve28	1.51274	0.000331266	0.020971
TET2-super	ENSMUSG00000000794	Kcnn3	3.5251	0.000335411	0.021099
TET2-super	ENSMUSG00000095419	Gm14328	1.43444	0.000334466	0.021099
TET2-super	ENSMUSG00000084098	Gm13422	1.31246	0.000358929	0.0217016
TET2-super	ENSMUSG00000114442	F630042J09Rik	4.19335	0.000395243	0.0233135
TET2-super	ENSMUSG00000041827	Oasl1	2.142	0.000437589	0.0249763
TET2-super	ENSMUSG00000049580	Tsku	1.34164	0.000438511	0.0249763
TET2-super	ENSMUSG00000067377	Tspan6	1.10693	0.000442013	0.0250323
TET2-super	ENSMUSG00000104835	Gm5547	1.52766	0.000451786	0.025513
TET2-super	ENSMUSG00000024901	Peli3	1.43698	0.000476204	0.0263653
TET2-super	ENSMUSG00000078247	Airn	1.66824	0.000531423	0.0278724
TET2-super	ENSMUSG00000097727	F630040K05Rik	2.28863	0.000542443	0.0281796
TET2-super	ENSMUSG00000074896	Ifit3	2.0912	0.000547649	0.0281796
TET2-super	ENSMUSG00000021768	Dusp13	1.9583	0.000548231	0.0281796
TET2-super	ENSMUSG00000024347	Psd2	1.87507	0.000560351	0.0281796
TET2-super	ENSMUSG00000074874	Ctla2b	1.35072	0.000561647	0.0281796
TET2-super	ENSMUSG00000072573	Gm10369	1.19792	0.000565633	0.0281796
TET2-super	ENSMUSG00000008658	Rbfox1	2.11693	0.000569538	0.0283032
TET2-super	ENSMUSG00000021071	Trim9	1.06632	0.000584016	0.0287353
TET2-super	ENSMUSG00000017057	Il13ra1	1.20989	0.000593384	0.0289819
TET2-super	ENSMUSG00000074805	Il1bos	1.84486	0.000604907	0.0292563
TET2-super	ENSMUSG00000043993	2900052L18Rik	1.09316	0.000615386	0.029619
TET2-super	ENSMUSG00000034573	Ptpn13	2.31936	0.000625411	0.02966
TET2-super	ENSMUSG00000078616	Trim30c	1.56514	0.000617871	0.02966
TET2-super	ENSMUSG00000025934	Gsta3	1.58971	0.000653104	0.0304324
TET2-super	ENSMUSG00000053687	Dpep2	1.38063	0.000657184	0.0304324
TET2-super	ENSMUSG00000104302	Gm36975	1.31921	0.000654197	0.0304324
TET2-super	ENSMUSG00000054850	Smim10l2a	1.14137	0.000674193	0.0307536
TET2-super	ENSMUSG00000119990	ENSMUSG00000119990	1.09416	0.000684542	0.0309258
TET2-super	ENSMUSG00000121449	Pdxk-ps	1.60787	0.000719881	0.0316589
TET2-super	ENSMUSG00000054385	Ceacam2	1.02701	0.00072407	0.0317028
TET2-super	ENSMUSG00000091996	Smim35	1.18411	0.000728662	0.0318337
TET2-super	ENSMUSG00000030577	Cd22	1.42716	0.000737944	0.0320281
TET2-super	ENSMUSG00000085749	Gm12843	1.41102	0.000748815	0.0320796
TET2-super	ENSMUSG00000106475	Gm43011	1.27876	0.000748658	0.0320796
TET2-super	ENSMUSG00000085586	Gm11613	1.0191	0.000763972	0.0325885
TET2-super	ENSMUSG00000101102	Gm28609	1.82039	0.000770122	0.0327805
TET2-super	ENSMUSG00000097960	A330074K22Rik	2.54529	0.000778385	0.0329207
TET2-super	ENSMUSG00000086291	Gm15513	1.41373	0.00078552	0.0331303
TET2-super	ENSMUSG00000000682	Cd52	1.19492	0.000789847	0.0331303
TET2-super	ENSMUSG00000120934	ENSMUSG00000120934	1.23339	0.000828841	0.0337617
TET2-super	ENSMUSG00000041556	Fbxo2	1.91239	0.000856579	0.034371
TET2-super	ENSMUSG00000044258	Ctla2a	1.55581	0.000857611	0.034371
TET2-super	ENSMUSG00000120076	ENSMUSG00000120076	1.20947	0.000867227	0.0344775
TET2-super	ENSMUSG00000051379	Flrt3	1.51549	0.000882004	0.034995
TET2-super	ENSMUSG00000079654	Prrt4	1.68624	0.00089176	0.0351018
TET2-super	ENSMUSG00000020589	Cyria	1.0279	0.00088699	0.0351018
TET2-super	ENSMUSG00000082305	Gm2420	1.14372	0.000921699	0.0357842
TET2-super	ENSMUSG00000105047	Gm42533	1.67484	0.000946037	0.0361641
TET2-super	ENSMUSG00000015852	Fcrls	1.25326	0.00096174	0.036345
TET2-super	ENSMUSG00000016283	H2-M2	1.6858	0.00102715	0.0378107
TET2-super	ENSMUSG00000036560	Lgi4	1.88635	0.00105341	0.0385936
TET2-super	ENSMUSG00000106441	Gm42921	1.95329	0.00107272	0.0387701
TET2-super	ENSMUSG00000074785	Plxnc1	1.01245	0.00108105	0.0389231
TET2-super	ENSMUSG00000102715	Gm6209	1.60268	0.0011075	0.0395632
TET2-super	ENSMUSG00000022303	Dcstamp	1.49031	0.00114021	0.0403434
TET2-super	ENSMUSG00000073490	Ifi207	1.34622	0.00114156	0.0403434
TET2-super	ENSMUSG00000120414	Gm32261	1.46129	0.00115196	0.0404569
TET2-super	ENSMUSG00000115230	AU022793	1.23303	0.00115712	0.0405666
TET2-super	ENSMUSG00000112500	4933411E08Rik	2.30733	0.00116458	0.0406845
TET2-super	ENSMUSG00000051029	Serpinb1b	1.82267	0.00116266	0.0406845
TET2-super	ENSMUSG00000014852	Adamts13	2.08853	0.00120433	0.0409346
TET2-super	ENSMUSG00000038745	Nlrp6	1.65646	0.00120811	0.0409346
TET2-super	ENSMUSG00000028716	Pdzk1ip1	1.53174	0.00119912	0.0409346
TET2-super	ENSMUSG00000028327	Stra6l	1.40767	0.00121049	0.0409346
TET2-super	ENSMUSG00000059401	Mamld1	1.10258	0.0012032	0.0409346
TET2-super	ENSMUSG00000058163	Gm5431	1.48566	0.00123312	0.0412659
TET2-super	ENSMUSG00000096728	NA	1.99903	0.00124099	0.0414593
TET2-super	ENSMUSG00000112023	Lilrb4b	1.18599	0.00134934	0.0441881
TET2-super	ENSMUSG00000020826	Nos2	1.52496	0.00137437	0.0447131
TET2-super	ENSMUSG00000055026	Gabrg3	1.98926	0.00144242	0.0459495
TET2-super	ENSMUSG00000040562	Gstm2	1.43321	0.00144134	0.0459495
TET2-super	ENSMUSG00000112148	Lilrb4a	1.1714	0.00143959	0.0459495
TET2-super	ENSMUSG00000086499	Gm16217	1.74885	0.00149211	0.046784
TET2-super	ENSMUSG00000045658	Pid1	1.37389	0.00148865	0.046784
TET2-super	ENSMUSG00000007655	Cav1	1.4131	0.00157965	0.0489489
TET2-super	ENSMUSG00000120722	ENSMUSG00000120722	1.21966	0.0015809	0.0489489
TET2-super	ENSMUSG00000023913	Pla2g7	1.37205	0.00159664	0.0491498
TET2-super	ENSMUSG00000028583	Pdpn	1.77747	0.0016002	0.0491634
TET2-super	ENSMUSG00000104713	Gbp6	1.44664	0.0016417	0.0499751
WT	ENSMUSG00000081739	Mdm4-ps	-4.83202	5.21715e-60	5.18532e-56
WT	ENSMUSG00000097993	Ptprv	-2.05198	2.17132e-44	1.07904e-40
WT	ENSMUSG00000004552	Ctse	-5.10857	1.06868e-35	3.54053e-32
WT	ENSMUSG00000097283	Gm26686	-6.05059	5.09276e-24	1.4462e-20
WT	ENSMUSG00000101939	Gm28438	-3.05673	2.31656e-18	5.75608e-15
WT	ENSMUSG00000072676	Tmem254	-1.35561	2.87241e-17	6.34419e-14
WT	ENSMUSG00000114496	Gm47601	-3.3286	3.76648e-16	7.48702e-13
WT	ENSMUSG00000026388	3110009E18Rik	-1.02594	3.12901e-11	4.44275e-08
WT	ENSMUSG00000121395	ENSMUSG00000121395	-3.31737	3.19122e-10	3.52417e-07
WT	ENSMUSG00000024697	Gna14	-2.43431	2.66231e-08	1.70714e-05
WT	ENSMUSG00000042680	Garem1	-1.84315	3.07676e-08	1.85333e-05
WT	ENSMUSG00000035441	Myo1d	-2.49467	5.5195e-08	3.22696e-05
WT	ENSMUSG00000068463	B630019A10Rik	-2.40522	1.44207e-07	7.35014e-05
WT	ENSMUSG00000020279	Il9r	-1.97557	1.62467e-07	8.0738e-05
WT	ENSMUSG00000032014	Oaf	-1.96296	2.1239e-07	0.000101115
WT	ENSMUSG00000060985	Tdrd5	-2.76876	3.01582e-07	0.000121533
WT	ENSMUSG00000026069	Il1rl1	-2.05364	4.52368e-07	0.000166522
WT	ENSMUSG00000029716	Tfr2	-1.36842	9.37592e-07	0.000326973
WT	ENSMUSG00000099375	Gm28187	-2.21723	1.04847e-06	0.000341664
WT	ENSMUSG00000040498	Igsf23	-1.7204	1.71952e-06	0.000502657
WT	ENSMUSG00000032135	Mcam	-1.852	2.03723e-06	0.000586899
WT	ENSMUSG00000039851	4932438H23Rik	-2.19677	2.09548e-06	0.000595058
WT	ENSMUSG00000038665	Dgki	-1.75582	2.203e-06	0.000616778
WT	ENSMUSG00000026070	Il18r1	-1.83274	2.46585e-06	0.000662382
WT	ENSMUSG00000000303	Cdh1	-2.16073	2.65823e-06	0.000695267
WT	ENSMUSG00000111147	Gm33699	-1.7701	3.13302e-06	0.000805417
WT	ENSMUSG00000120454	ENSMUSG00000120454	-2.10535	3.6185e-06	0.000888006
WT	ENSMUSG00000028184	Adgrl2	-1.04675	4.08134e-06	0.000965819
WT	ENSMUSG00000039037	St6galnac5	-1.90854	4.84232e-06	0.00110639
WT	ENSMUSG00000025993	Slc40a1	-2.08152	5.1714e-06	0.00115086
WT	ENSMUSG00000097519	4930558J18Rik	-1.32761	6.92096e-06	0.00140383
WT	ENSMUSG00000030737	Slco2b1	-1.65099	9.71143e-06	0.00183851
WT	ENSMUSG00000005947	Itgae	-1.45193	1.0305e-05	0.00193248
WT	ENSMUSG00000025328	Padi3	-1.8802	1.04622e-05	0.00194362
WT	ENSMUSG00000025236	Adpgk	-1.02061	1.12206e-05	0.00204627
WT	ENSMUSG00000035165	Kcne3	-1.58975	1.55391e-05	0.00260104
WT	ENSMUSG00000027360	Hdc	-2.02076	2.40966e-05	0.00365642
WT	ENSMUSG00000030303	Far2	-1.60677	3.01464e-05	0.00443888
WT	ENSMUSG00000001865	Cpa3	-1.58361	3.62608e-05	0.005076
WT	ENSMUSG00000005148	Klf5	-1.42444	4.29804e-05	0.00574695
WT	ENSMUSG00000073538	E330020D12Rik	-1.45824	4.54285e-05	0.00586382
WT	ENSMUSG00000030616	Sytl2	-1.61367	4.67331e-05	0.00599329
WT	ENSMUSG00000035085	1700020L24Rik	-1.34772	6.25617e-05	0.0072133
WT	ENSMUSG00000042268	Slc26a9	-1.57476	6.84703e-05	0.00743745
WT	ENSMUSG00000034881	Tbxa2r	-1.28322	9.24899e-05	0.00928543
WT	ENSMUSG00000096606	Tpbgl	-1.58804	0.000103734	0.00986615
WT	ENSMUSG00000022261	Sdc2	-1.28157	0.000111969	0.0103043
WT	ENSMUSG00000050447	Lypd6	-1.35096	0.000120365	0.0109251
WT	ENSMUSG00000120373	ENSMUSG00000120373	-1.12017	0.000134761	0.0119573
WT	ENSMUSG00000113035	5830428M24Rik	-1.17237	0.000144265	0.0125227
WT	ENSMUSG00000041707	Tmem273	-1.1842	0.000193255	0.0148321
WT	ENSMUSG00000020846	Rflnb	-1.49219	0.000200815	0.0152359
WT	ENSMUSG00000026180	Cxcr2	-1.16925	0.000283203	0.0189546
WT	ENSMUSG00000067206	Lrrc66	-1.13604	0.000352057	0.0215329
WT	ENSMUSG00000097378	B230208H11Rik	-1.13851	0.000359182	0.0217016
WT	ENSMUSG00000054855	Rnd1	-1.21239	0.000365614	0.0219567
WT	ENSMUSG00000032035	Ets1	-1.17901	0.000427737	0.0247167
WT	ENSMUSG00000040964	Arhgef10l	-1.17853	0.000472611	0.0263529
WT	ENSMUSG00000070425	Xntrpc	-1.24273	0.000511932	0.0273554
WT	ENSMUSG00000064443	Gm26226	-1.23314	0.000528905	0.0278724
WT	ENSMUSG00000034796	Cpne7	-1.14676	0.000558985	0.0281796
WT	ENSMUSG00000038587	Akap12	-1.09454	0.000628174	0.02966
WT	ENSMUSG00000026893	Gca	-1.16625	0.00078985	0.0331303

### Sheet: DGE_tet2-super_vs_t2
competitor_type	gene_symbol	gene_name	log2FoldChange	pvalue	padj
TET2-super	ENSMUSG00000089844	A530032D15Rik	3.54187	4.82743e-06	0.0230413
	ENSMUSG00000058626	Capn11	5.27719	3.64958e-05	0.0696778
	ENSMUSG00000018168	Ikzf3	2.13439	8.07678e-05	0.110144
	ENSMUSG00000097519	4930558J18Rik	1.20197	9.97858e-05	0.119069
	ENSMUSG00000030554	Synm	1.91029	0.000583644	0.309526
	ENSMUSG00000068697	Myoz1	1.73394	0.000856845	0.344529
	ENSMUSG00000022468	Endou	1.20466	0.000784091	0.344529
	ENSMUSG00000025964	Adam23	2.35363	0.00146943	0.37859
	ENSMUSG00000047361	Gm973	1.74767	0.00130027	0.37859
TET2	ENSMUSG00000029814	Igf2bp3	-2.15611	0.117961	0.616819
	ENSMUSG00000021057	Akap5	-2.04919	2.22066e-05	0.0529961
	ENSMUSG00000105940	Gm42635	-1.11262	0.000292588	0.214849
	ENSMUSG00000106858	Gm43844	-1.09622	0.000515808	0.300304
	ENSMUSG00000001630	Stk38l	-1.00945	0.000441099	0.280715

### Sheet: DGE_wt_vs_t2
competitor_type	gene_symbol	gene_name	log2FoldChange	pvalue	padj
TET2	ENSMUSG00000060096	Amd-ps3	4.93634	1.73277e-66	3.44441e-62
TET2	ENSMUSG00000063458	Lrmda	3.30163	4.79079e-50	3.17438e-46
TET2	ENSMUSG00000026458	Ppfia4	2.82487	1.34181e-10	1.66703e-07
TET2	ENSMUSG00000037989	Wnk2	4.01509	2.43972e-10	2.85275e-07
TET2	ENSMUSG00000004359	Spic	3.7931	1.70988e-08	1.13297e-05
TET2	ENSMUSG00000073940	Hbb-bt	2.62056	2.95352e-08	1.83469e-05
TET2	ENSMUSG00000027611	Procr	1.58115	2.35603e-07	0.000102749
TET2	ENSMUSG00000029330	Cds1	1.34173	2.43996e-07	0.000102749
TET2	ENSMUSG00000106858	Gm43844	1.66381	4.46212e-07	0.000166522
TET2	ENSMUSG00000037418	Best1	3.28609	5.25743e-07	0.000190013
TET2	ENSMUSG00000042066	Tmcc2	1.25748	1.22847e-06	0.000381348
TET2	ENSMUSG00000121226	ENSMUSG00000121226	1.72819	2.59099e-06	0.000686715
TET2	ENSMUSG00000083878	Gm12034	1.48632	3.75557e-06	0.000899436
TET2	ENSMUSG00000022865	Cxadr	1.11344	4.64716e-06	0.00108413
TET2	ENSMUSG00000017390	Aldoc	1.14519	5.21065e-06	0.00115086
TET2	ENSMUSG00000071847	Apcdd1	1.64621	6.03277e-06	0.00130347
TET2	ENSMUSG00000021306	Gpr137b	1.67653	6.36663e-06	0.00134634
TET2	ENSMUSG00000051343	Rab11fip5	1.13534	6.50603e-06	0.00135057
TET2	ENSMUSG00000081723	Gm15931	2.70648	6.61502e-06	0.0013556
TET2	ENSMUSG00000038523	1700003F12Rik	2.21559	9.03681e-06	0.00174402
TET2	ENSMUSG00000041782	Lad1	3.17265	1.10035e-05	0.00202525
TET2	ENSMUSG00000052485	Tmem171	1.95398	1.26892e-05	0.00227239
TET2	ENSMUSG00000096001	2610528A11Rik	2.61326	1.34385e-05	0.00238509
TET2	ENSMUSG00000102732	Gm37342	1.59358	1.4873e-05	0.00254867
TET2	ENSMUSG00000090894	Or5v1	3.12469	1.5354e-05	0.00260104
TET2	ENSMUSG00000022816	Fstl1	1.89668	1.55712e-05	0.00260104
TET2	ENSMUSG00000021624	Cd180	1.21879	1.61197e-05	0.00267022
TET2	ENSMUSG00000001630	Stk38l	1.19992	2.04321e-05	0.00323134
TET2	ENSMUSG00000041633	Kctd12b	1.1679	2.49246e-05	0.00375342
TET2	ENSMUSG00000037868	Egr2	1.89982	2.73079e-05	0.0040814
TET2	ENSMUSG00000026411	Tmem9	1.05855	3.31793e-05	0.00474488
TET2	ENSMUSG00000049191	Rtl5	1.23429	3.96786e-05	0.00540227
TET2	ENSMUSG00000097305	Gm17276	2.23981	4.04676e-05	0.00547221
TET2	ENSMUSG00000097833	Gm5976	1.02882	4.30775e-05	0.00574695
TET2	ENSMUSG00000120034	ENSMUSG00000120034	1.59422	4.44557e-05	0.00581376
TET2	ENSMUSG00000054072	Iigp1	2.95478	5.43344e-05	0.0065828
TET2	ENSMUSG00000073555	Gm4951	3.01319	5.72528e-05	0.00677424
TET2	ENSMUSG00000117575	Gm36486	1.69115	6.15177e-05	0.0072133
TET2	ENSMUSG00000120851	ENSMUSG00000120851	2.33082	6.42908e-05	0.0072166
TET2	ENSMUSG00000003882	Il7r	1.22419	6.61288e-05	0.00730282
TET2	ENSMUSG00000027398	Il1b	2.18219	7.85101e-05	0.00821381
TET2	ENSMUSG00000018417	Myo1b	1.08954	9.0472e-05	0.00912894
TET2	ENSMUSG00000026255	Efhd1	1.55582	9.61734e-05	0.00960671
TET2	ENSMUSG00000028300	C9orf72	1.0155	9.98687e-05	0.00975589
TET2	ENSMUSG00000071551	Akr1c19	2.13947	0.000105224	0.00986622
TET2	ENSMUSG00000038668	Lpar1	1.28509	0.000106583	0.00994677
TET2	ENSMUSG00000079227	Ccr5	1.98014	0.000108941	0.0101193
TET2	ENSMUSG00000060550	H2-Q7	1.14581	0.000122671	0.0110839
TET2	ENSMUSG00000037849	Ifi206	2.42189	0.000126746	0.0114002
TET2	ENSMUSG00000009092	Derl3	1.45302	0.000130771	0.0116568
TET2	ENSMUSG00000080316	Spaca6	1.12763	0.000130431	0.0116568
TET2	ENSMUSG00000101133	Gm29050	1.40932	0.000135345	0.0119573
TET2	ENSMUSG00000090675	Or5v1b	1.65827	0.000141369	0.0123252
TET2	ENSMUSG00000029762	Akr1b8	2.09154	0.000147688	0.012675
TET2	ENSMUSG00000106219	5830416I19Rik	1.89975	0.000151887	0.0127983
TET2	ENSMUSG00000087475	4933406I18Rik	1.61176	0.000156005	0.0130297
TET2	ENSMUSG00000030789	Itgax	1.12065	0.000159232	0.0132435
TET2	ENSMUSG00000026418	Tnni1	2.89527	0.000162448	0.0133989
TET2	ENSMUSG00000000386	Mx1	1.90583	0.000163835	0.0134021
TET2	ENSMUSG00000049723	Mmp12	1.89016	0.000168893	0.0136898
TET2	ENSMUSG00000041020	Map7d2	1.49319	0.000174445	0.0139261
TET2	ENSMUSG00000079593	4933416I08Rik	1.78063	0.000183183	0.0143359
TET2	ENSMUSG00000050578	Mmp13	2.31163	0.000197673	0.0151129
TET2	ENSMUSG00000047205	Dusp18	1.14858	0.000203506	0.0153813
TET2	ENSMUSG00000033740	St18	1.02092	0.000208155	0.0154822
TET2	ENSMUSG00000051246	Msantd1	1.77338	0.000218951	0.0159201
TET2	ENSMUSG00000064936	Gm23722	1.29673	0.000218935	0.0159201
TET2	ENSMUSG00000021803	Cdhr1	2.42105	0.000221804	0.0159747
TET2	ENSMUSG00000060224	Pyroxd2	2.24304	0.000231745	0.0164522
TET2	ENSMUSG00000102895	5830415G21Rik	1.84241	0.0002312	0.0164522
TET2	ENSMUSG00000052821	Cysltr1	1.37458	0.000234549	0.0165921
TET2	ENSMUSG00000004540	Psg17	1.83878	0.000248703	0.0171559
TET2	ENSMUSG00000016356	Col20a1	1.63912	0.000249424	0.0171559
TET2	ENSMUSG00000051851	Rtl8c	1.5798	0.000262088	0.0176603
TET2	ENSMUSG00000005237	Dnah2	1.87335	0.00030821	0.0200489
TET2	ENSMUSG00000049985	Ankrd55	1.97048	0.000310966	0.0200694
TET2	ENSMUSG00000023349	Clec4n	1.72871	0.00031561	0.0203032
TET2	ENSMUSG00000079293	Clec7a	1.57427	0.000328816	0.0208824
TET2	ENSMUSG00000037224	Zfyve28	1.51274	0.000331266	0.020971
TET2	ENSMUSG00000000794	Kcnn3	3.5251	0.000335411	0.021099
TET2	ENSMUSG00000095419	Gm14328	1.43444	0.000334466	0.021099
TET2	ENSMUSG00000084098	Gm13422	1.31246	0.000358929	0.0217016
TET2	ENSMUSG00000114442	F630042J09Rik	4.19335	0.000395243	0.0233135
TET2	ENSMUSG00000041827	Oasl1	2.142	0.000437589	0.0249763
TET2	ENSMUSG00000049580	Tsku	1.34164	0.000438511	0.0249763
TET2	ENSMUSG00000067377	Tspan6	1.10693	0.000442013	0.0250323
TET2	ENSMUSG00000104835	Gm5547	1.52766	0.000451786	0.025513
TET2	ENSMUSG00000024901	Peli3	1.43698	0.000476204	0.0263653
TET2	ENSMUSG00000078247	Airn	1.66824	0.000531423	0.0278724
TET2	ENSMUSG00000097727	F630040K05Rik	2.28863	0.000542443	0.0281796
TET2	ENSMUSG00000074896	Ifit3	2.0912	0.000547649	0.0281796
TET2	ENSMUSG00000021768	Dusp13	1.9583	0.000548231	0.0281796
TET2	ENSMUSG00000024347	Psd2	1.87507	0.000560351	0.0281796
TET2	ENSMUSG00000074874	Ctla2b	1.35072	0.000561647	0.0281796
TET2	ENSMUSG00000072573	Gm10369	1.19792	0.000565633	0.0281796
TET2	ENSMUSG00000008658	Rbfox1	2.11693	0.000569538	0.0283032
TET2	ENSMUSG00000021071	Trim9	1.06632	0.000584016	0.0287353
TET2	ENSMUSG00000017057	Il13ra1	1.20989	0.000593384	0.0289819
TET2	ENSMUSG00000074805	Il1bos	1.84486	0.000604907	0.0292563
TET2	ENSMUSG00000043993	2900052L18Rik	1.09316	0.000615386	0.029619
TET2	ENSMUSG00000034573	Ptpn13	2.31936	0.000625411	0.02966
TET2	ENSMUSG00000078616	Trim30c	1.56514	0.000617871	0.02966
TET2	ENSMUSG00000025934	Gsta3	1.58971	0.000653104	0.0304324
TET2	ENSMUSG00000053687	Dpep2	1.38063	0.000657184	0.0304324
TET2	ENSMUSG00000104302	Gm36975	1.31921	0.000654197	0.0304324
TET2	ENSMUSG00000054850	Smim10l2a	1.14137	0.000674193	0.0307536
TET2	ENSMUSG00000119990	ENSMUSG00000119990	1.09416	0.000684542	0.0309258
TET2	ENSMUSG00000121449	Pdxk-ps	1.60787	0.000719881	0.0316589
TET2	ENSMUSG00000054385	Ceacam2	1.02701	0.00072407	0.0317028
TET2	ENSMUSG00000091996	Smim35	1.18411	0.000728662	0.0318337
TET2	ENSMUSG00000030577	Cd22	1.42716	0.000737944	0.0320281
TET2	ENSMUSG00000085749	Gm12843	1.41102	0.000748815	0.0320796
TET2	ENSMUSG00000106475	Gm43011	1.27876	0.000748658	0.0320796
TET2	ENSMUSG00000085586	Gm11613	1.0191	0.000763972	0.0325885
TET2	ENSMUSG00000101102	Gm28609	1.82039	0.000770122	0.0327805
TET2	ENSMUSG00000097960	A330074K22Rik	2.54529	0.000778385	0.0329207
TET2	ENSMUSG00000086291	Gm15513	1.41373	0.00078552	0.0331303
TET2	ENSMUSG00000000682	Cd52	1.19492	0.000789847	0.0331303
TET2	ENSMUSG00000120934	ENSMUSG00000120934	1.23339	0.000828841	0.0337617
TET2	ENSMUSG00000041556	Fbxo2	1.91239	0.000856579	0.034371
TET2	ENSMUSG00000044258	Ctla2a	1.55581	0.000857611	0.034371
TET2	ENSMUSG00000120076	ENSMUSG00000120076	1.20947	0.000867227	0.0344775
TET2	ENSMUSG00000051379	Flrt3	1.51549	0.000882004	0.034995
TET2	ENSMUSG00000079654	Prrt4	1.68624	0.00089176	0.0351018
TET2	ENSMUSG00000020589	Cyria	1.0279	0.00088699	0.0351018
TET2	ENSMUSG00000082305	Gm2420	1.14372	0.000921699	0.0357842
TET2	ENSMUSG00000105047	Gm42533	1.67484	0.000946037	0.0361641
TET2	ENSMUSG00000015852	Fcrls	1.25326	0.00096174	0.036345
TET2	ENSMUSG00000016283	H2-M2	1.6858	0.00102715	0.0378107
TET2	ENSMUSG00000036560	Lgi4	1.88635	0.00105341	0.0385936
TET2	ENSMUSG00000106441	Gm42921	1.95329	0.00107272	0.0387701
TET2	ENSMUSG00000074785	Plxnc1	1.01245	0.00108105	0.0389231
TET2	ENSMUSG00000102715	Gm6209	1.60268	0.0011075	0.0395632
TET2	ENSMUSG00000022303	Dcstamp	1.49031	0.00114021	0.0403434
TET2	ENSMUSG00000073490	Ifi207	1.34622	0.00114156	0.0403434
TET2	ENSMUSG00000120414	Gm32261	1.46129	0.00115196	0.0404569
TET2	ENSMUSG00000115230	AU022793	1.23303	0.00115712	0.0405666
TET2	ENSMUSG00000112500	4933411E08Rik	2.30733	0.00116458	0.0406845
TET2	ENSMUSG00000051029	Serpinb1b	1.82267	0.00116266	0.0406845
TET2	ENSMUSG00000014852	Adamts13	2.08853	0.00120433	0.0409346
TET2	ENSMUSG00000038745	Nlrp6	1.65646	0.00120811	0.0409346
TET2	ENSMUSG00000028716	Pdzk1ip1	1.53174	0.00119912	0.0409346
TET2	ENSMUSG00000028327	Stra6l	1.40767	0.00121049	0.0409346
TET2	ENSMUSG00000059401	Mamld1	1.10258	0.0012032	0.0409346
TET2	ENSMUSG00000058163	Gm5431	1.48566	0.00123312	0.0412659
TET2	ENSMUSG00000096728	NA	1.99903	0.00124099	0.0414593
TET2	ENSMUSG00000112023	Lilrb4b	1.18599	0.00134934	0.0441881
TET2	ENSMUSG00000020826	Nos2	1.52496	0.00137437	0.0447131
TET2	ENSMUSG00000055026	Gabrg3	1.98926	0.00144242	0.0459495
TET2	ENSMUSG00000040562	Gstm2	1.43321	0.00144134	0.0459495
TET2	ENSMUSG00000112148	Lilrb4a	1.1714	0.00143959	0.0459495
TET2	ENSMUSG00000086499	Gm16217	1.74885	0.00149211	0.046784
TET2	ENSMUSG00000045658	Pid1	1.37389	0.00148865	0.046784
TET2	ENSMUSG00000007655	Cav1	1.4131	0.00157965	0.0489489
TET2	ENSMUSG00000120722	ENSMUSG00000120722	1.21966	0.0015809	0.0489489
TET2	ENSMUSG00000023913	Pla2g7	1.37205	0.00159664	0.0491498
TET2	ENSMUSG00000028583	Pdpn	1.77747	0.0016002	0.0491634
TET2	ENSMUSG00000104713	Gbp6	1.44664	0.0016417	0.0499751
WT	ENSMUSG00000081739	Mdm4-ps	-4.83202	5.21715e-60	5.18532e-56
WT	ENSMUSG00000097993	Ptprv	-2.05198	2.17132e-44	1.07904e-40
WT	ENSMUSG00000004552	Ctse	-5.10857	1.06868e-35	3.54053e-32
WT	ENSMUSG00000097283	Gm26686	-6.05059	5.09276e-24	1.4462e-20
WT	ENSMUSG00000101939	Gm28438	-3.05673	2.31656e-18	5.75608e-15
WT	ENSMUSG00000072676	Tmem254	-1.35561	2.87241e-17	6.34419e-14
WT	ENSMUSG00000114496	Gm47601	-3.3286	3.76648e-16	7.48702e-13
WT	ENSMUSG00000026388	3110009E18Rik	-1.02594	3.12901e-11	4.44275e-08
WT	ENSMUSG00000121395	ENSMUSG00000121395	-3.31737	3.19122e-10	3.52417e-07
WT	ENSMUSG00000024697	Gna14	-2.43431	2.66231e-08	1.70714e-05
WT	ENSMUSG00000042680	Garem1	-1.84315	3.07676e-08	1.85333e-05
WT	ENSMUSG00000035441	Myo1d	-2.49467	5.5195e-08	3.22696e-05
WT	ENSMUSG00000068463	B630019A10Rik	-2.40522	1.44207e-07	7.35014e-05
WT	ENSMUSG00000020279	Il9r	-1.97557	1.62467e-07	8.0738e-05
WT	ENSMUSG00000032014	Oaf	-1.96296	2.1239e-07	0.000101115
WT	ENSMUSG00000060985	Tdrd5	-2.76876	3.01582e-07	0.000121533
WT	ENSMUSG00000026069	Il1rl1	-2.05364	4.52368e-07	0.000166522
WT	ENSMUSG00000029716	Tfr2	-1.36842	9.37592e-07	0.000326973
WT	ENSMUSG00000099375	Gm28187	-2.21723	1.04847e-06	0.000341664
WT	ENSMUSG00000040498	Igsf23	-1.7204	1.71952e-06	0.000502657
WT	ENSMUSG00000032135	Mcam	-1.852	2.03723e-06	0.000586899
WT	ENSMUSG00000039851	4932438H23Rik	-2.19677	2.09548e-06	0.000595058
WT	ENSMUSG00000038665	Dgki	-1.75582	2.203e-06	0.000616778
WT	ENSMUSG00000026070	Il18r1	-1.83274	2.46585e-06	0.000662382
WT	ENSMUSG00000000303	Cdh1	-2.16073	2.65823e-06	0.000695267
WT	ENSMUSG00000111147	Gm33699	-1.7701	3.13302e-06	0.000805417
WT	ENSMUSG00000120454	ENSMUSG00000120454	-2.10535	3.6185e-06	0.000888006
WT	ENSMUSG00000028184	Adgrl2	-1.04675	4.08134e-06	0.000965819
WT	ENSMUSG00000039037	St6galnac5	-1.90854	4.84232e-06	0.00110639
WT	ENSMUSG00000025993	Slc40a1	-2.08152	5.1714e-06	0.00115086
WT	ENSMUSG00000097519	4930558J18Rik	-1.32761	6.92096e-06	0.00140383
WT	ENSMUSG00000030737	Slco2b1	-1.65099	9.71143e-06	0.00183851
WT	ENSMUSG00000005947	Itgae	-1.45193	1.0305e-05	0.00193248
WT	ENSMUSG00000025328	Padi3	-1.8802	1.04622e-05	0.00194362
WT	ENSMUSG00000025236	Adpgk	-1.02061	1.12206e-05	0.00204627
WT	ENSMUSG00000035165	Kcne3	-1.58975	1.55391e-05	0.00260104
WT	ENSMUSG00000027360	Hdc	-2.02076	2.40966e-05	0.00365642
WT	ENSMUSG00000030303	Far2	-1.60677	3.01464e-05	0.00443888
WT	ENSMUSG00000001865	Cpa3	-1.58361	3.62608e-05	0.005076
WT	ENSMUSG00000005148	Klf5	-1.42444	4.29804e-05	0.00574695
WT	ENSMUSG00000073538	E330020D12Rik	-1.45824	4.54285e-05	0.00586382
WT	ENSMUSG00000030616	Sytl2	-1.61367	4.67331e-05	0.00599329
WT	ENSMUSG00000035085	1700020L24Rik	-1.34772	6.25617e-05	0.0072133
WT	ENSMUSG00000042268	Slc26a9	-1.57476	6.84703e-05	0.00743745
WT	ENSMUSG00000034881	Tbxa2r	-1.28322	9.24899e-05	0.00928543
WT	ENSMUSG00000096606	Tpbgl	-1.58804	0.000103734	0.00986615
WT	ENSMUSG00000022261	Sdc2	-1.28157	0.000111969	0.0103043
WT	ENSMUSG00000050447	Lypd6	-1.35096	0.000120365	0.0109251
WT	ENSMUSG00000120373	ENSMUSG00000120373	-1.12017	0.000134761	0.0119573
WT	ENSMUSG00000113035	5830428M24Rik	-1.17237	0.000144265	0.0125227
WT	ENSMUSG00000041707	Tmem273	-1.1842	0.000193255	0.0148321
WT	ENSMUSG00000020846	Rflnb	-1.49219	0.000200815	0.0152359
WT	ENSMUSG00000026180	Cxcr2	-1.16925	0.000283203	0.0189546
WT	ENSMUSG00000067206	Lrrc66	-1.13604	0.000352057	0.0215329
WT	ENSMUSG00000097378	B230208H11Rik	-1.13851	0.000359182	0.0217016
WT	ENSMUSG00000054855	Rnd1	-1.21239	0.000365614	0.0219567
WT	ENSMUSG00000032035	Ets1	-1.17901	0.000427737	0.0247167
WT	ENSMUSG00000040964	Arhgef10l	-1.17853	0.000472611	0.0263529
WT	ENSMUSG00000070425	Xntrpc	-1.24273	0.000511932	0.0273554
WT	ENSMUSG00000064443	Gm26226	-1.23314	0.000528905	0.0278724
WT	ENSMUSG00000034796	Cpne7	-1.14676	0.000558985	0.0281796
WT	ENSMUSG00000038587	Akap12	-1.09454	0.000628174	0.02966
WT	ENSMUSG00000026893	Gca	-1.16625	0.00078985	0.0331303
