## Supplementary material for "A scalable *in vitro* cell competition model identifies preleukemic super competitor clones": Table S3

### Sheet: KEGG_wt_vs_t2s
	category	subcategory	ID	Description	FoldEnrichment	p.adjust	qvalue	geneID	Count	gene_symbol
mmu05168	Human Diseases	Infectious disease: viral	mmu05168	Herpes simplex virus 1 infection - Mus musculus (house mouse)	7.8579	0.00161974	0.00102615	54123/20304/14998/81897/15018/110557/14999	7	Ccl5	H2-DMa	H2-DMb1	H2-Q6	H2-Q7	Irf7	Tlr9
mmu05164	Human Diseases	Infectious disease: viral	mmu05164	Influenza A - Mus musculus (house mouse)	8.2837	0.00193465	0.00122565	17857/54123/20304/14998/16173/14999	6	Ccl5	H2-DMa	H2-DMb1	Il18	Irf7	Mx1
mmu04145	Cellular Processes	Transport and catabolism	mmu04145	Phagosome - Mus musculus (house mouse)	7.8763	0.00193465	0.00122565	108078/170786/14998/15018/110557/14999	6	Cd209a	H2-DMa	H2-DMb1	H2-Q6	H2-Q7	Olr1
mmu05169	Human Diseases	Infectious disease: viral	mmu05169	Epstein-Barr virus infection - Mus musculus (house mouse)	6.29416	0.00370791	0.00234907	14128/54123/14998/15018/110557/14999	6	Fcer2a	H2-DMa	H2-DMb1	H2-Q6	H2-Q7	Irf7
mmu05166	Human Diseases	Infectious disease: viral	mmu05166	Human T-cell leukemia virus 1 infection - Mus musculus (house mouse)	5.83548	0.00409401	0.00259367	12504/14998/15018/16185/110557/14999	6	Cd4	H2-DMa	H2-DMb1	H2-Q6	H2-Q7	Il2rb
mmu04060	Environmental Information Processing	Signaling molecules and interaction	mmu04060	Cytokine-cytokine receptor interaction - Mus musculus (house mouse)	4.9026	0.00656057	0.00415631	16164/12504/20304/16173/14600/16185	6	Ccl5	Cd4	Ghr	Il13ra1	Il18	Il2rb
mmu04612	Organismal Systems	Immune system	mmu04612	Antigen processing and presentation - Mus musculus (house mouse)	13.6493	0.00161974	0.00102615	12504/14998/15018/110557/14999	5	Cd4	H2-DMa	H2-DMb1	H2-Q6	H2-Q7
mmu05162	Human Diseases	Infectious disease: viral	mmu05162	Measles - Mus musculus (house mouse)	8.2837	0.00370791	0.00234907	17857/54123/170786/81897/16185	5	Cd209a	Il2rb	Irf7	Mx1	Tlr9
mmu05152	Human Diseases	Infectious disease: bacterial	mmu05152	Tuberculosis - Mus musculus (house mouse)	6.67298	0.00496641	0.00314636	170786/14998/16173/81897/14999	5	Cd209a	H2-DMa	H2-DMb1	Il18	Tlr9
mmu04514	Environmental Information Processing	Signaling molecules and interaction	mmu04514	Cell adhesion molecules - Mus musculus (house mouse)	6.63611	0.00496641	0.00314636	12504/14998/15018/110557/14999	5	Cd4	H2-DMa	H2-DMb1	H2-Q6	H2-Q7
mmu05165	Human Diseases	Infectious disease: viral	mmu05165	Human papillomavirus infection - Mus musculus (house mouse)	3.34578	0.0483156	0.0306093	17857/23962/231655/15018/110557	5	H2-Q6	H2-Q7	Mx1	Oasl1	Oasl2
mmu04810	Cellular Processes	Cell motility	mmu04810	Regulation of actin cytoskeleton - Mus musculus (house mouse)	1.02224	0.637974	0.404174	76820	1	CYRIA

### Sheet: GO_wt_vs_t2s
GO:term	Description	GeneRatio	FoldEnrichment	p.adjust	qvalue	Count	geneID
GO:0035458	cellular response to interferon-beta	1940-07-01	46.8676	8.64451e-08	6.98753e-08	7	Ifi206/Gm12185/Iigp1/Ifi208/Iigp1c/F830016B08Rik/Gbp6
GO:0035456	response to interferon-beta	1940-07-01	40.1722	1.32617e-07	1.07197e-07	7	Ifi206/Gm12185/Iigp1/Ifi208/Iigp1c/F830016B08Rik/Gbp6
GO:1903900	regulation of viral life cycle	1940-06-01	16.1888	0.000421219	0.00034048	6	Cd4/Ccl5/Ifi206/Oasl1/Ifi208/Trim30c
GO:0050792	regulation of viral process	1940-06-01	13.3907	0.000950718	0.000768485	6	Cd4/Ccl5/Ifi206/Oasl1/Ifi208/Trim30c
GO:0048525	negative regulation of viral process	1940-05-01	17.723	0.00128973	0.00104251	5	Ccl5/Ifi206/Oasl1/Ifi208/Trim30c
GO:0045071	negative regulation of viral genome replication	1940-04-01	24.5119	0.00257119	0.00207835	4	Ccl5/Ifi206/Oasl1/Ifi208
GO:0009615	response to virus	1940-07-01	7.85978	0.00258216	0.00208721	7	Lcn2/Ccl5/Ifi206/Oasl1/Ifi208/Trim30c/Ifi27l2a
GO:0019058	viral life cycle	1940-06-01	9.95092	0.00258216	0.00208721	6	Cd4/Ccl5/Ifi206/Oasl1/Ifi208/Trim30c
GO:0045069	regulation of viral genome replication	1940-04-01	17.2167	0.00691428	0.00558895	4	Ccl5/Ifi206/Oasl1/Ifi208
GO:0016032	viral process	1940-06-01	7.45464	0.0102583	0.00829201	6	Cd4/Ccl5/Ifi206/Oasl1/Ifi208/Trim30c
GO:0030224	monocyte differentiation	1940-03-01	28.5434	0.010599	0.00856738	3	Cd4/Ifi206/Ifi208
GO:0019079	viral genome replication	1940-04-01	12.4672	0.0178265	0.0144095	4	Ccl5/Ifi206/Oasl1/Ifi208
GO:0035723	interleukin-15-mediated signaling pathway	1940-02-01	72.31	0.0178265	0.0144095	2	Cd4/Il2rb
GO:0071350	cellular response to interleukin-15	1940-02-01	72.31	0.0178265	0.0144095	2	Cd4/Il2rb
GO:0070672	response to interleukin-15	1940-02-01	65.7364	0.0190311	0.0153832	2	Cd4/Il2rb
GO:0140972	negative regulation of AIM2 inflammasome complex assembly	1940-02-01	65.7364	0.0190311	0.0153832	2	Ifi206/Ifi208
GO:0140971	regulation of AIM2 inflammasome complex assembly	1940-02-01	55.6231	0.0253131	0.0204611	2	Ifi206/Ifi208
GO:0140970	AIM2 inflammasome complex assembly	1940-02-01	48.2067	0.0320698	0.0259227	2	Ifi206/Ifi208
GO:0051607	defense response to virus	1940-05-01	6.64614	0.0345678	0.0279419	5	Ccl5/Ifi206/Oasl1/Ifi208/Trim30c
GO:0097202	activation of cysteine-type endopeptidase activity	1940-02-01	31.4391	0.0685795	0.0554342	2	Ifi206/Ifi208
